# Transcriptomic analyses of differentially expressed genes, micro RNAs and long-non-coding RNAs in severe, symptomatic and asymptomatic malaria infection

**DOI:** 10.1101/2022.10.27.514083

**Authors:** Mary A. Oboh, Olanrewaju B. Morenikeji, Olusola Ojurongbe, Bolaji N. Thomas

## Abstract

**Background:** Malaria transmission and endemicity in Africa remains hugely disproportionate compared to the rest of the world. The complex life cycle of *P. falciparum* (*Pf*) between the vertebrate human host and the anopheline vector results in differential expression of genes within and between hosts. An in-depth understanding of *Pf* interaction with various human genes through regulatory elements will pave way for identification of additional tool in the arsenal for malaria control. Therefore, the regulatory elements (REs) involved in the over- or under-expression of various host immune genes hold a key to alternative control measures that can be applied for prompt diagnosis and treatment.

**Methods:** We carried out an RNAseq analysis to identify differentially expressed genes and network analysis of non-coding RNAs and target genes associated with immune response in individuals with different clinical outcomes. Raw RNAseq datasets, retrieved for analyses include individuals with severe (Gambia - 20), symptomatic (Burkina Faso - 15), asymptomatic (Mali - 16) malaria as well as uninfected controls (Tanzania - 20; Mali - 36).

**Results:** Of the total 107 datasets retrieved, we identified 5534 differentially expressed genes (DEGs) among disease and control groups. A peculiar pattern of DEGs was observed, with individuals presenting with severe/symptomatic malaria having the highest and most diverse upregulated genes, while a reverse phenomenon was recorded among the asymptomatic and uninfected individuals. In addition, we identified 141 differentially expressed (DE) miRNA, of which 78 and 63 were upregulated and downregulated respectively. Interactome analysis revealed a moderate interaction between DEGs and miRNAs. Of all identified miRNA, five were unique (hsa-mir-32, hsa-mir-25, hsa-mir-221, hsa-mir-29 and hsa-mir-148) because of their connectivity to several genes, including hsa-mir-221 connected to 16 genes. Six-hundred and eight DE lncRNA were identified, including SLC7A11, LINC01524 among the upregulated ones.

**Conclusion:** Our study provides important insights into host immune genes undergoing differential expression under different malaria conditions. It also identified unique miRNAs and lncRNAs that modify and/or regulate the expression of various immune genes. These regulatory elements, we surmise have the potential to serve a diagnostic purpose in discriminating between individuals with severe/symptomatic malaria and those with asymptomatic infection or uninfected.
