## Supplemental Table 1 and 2 for "Transcriptomic analyses of differentially expressed genes, micro RNAs and long-non-coding RNAs in severe, symptomatic and asymptomatic malaria infection"

### Sheet: Upregulated_lncRNAs
Main_symbol	Chromosome	Start site	End site	Strand	Exon	CNCI score	Length
SLC7A11-AS1	4	138057464	138178178	+	11	-0.0364544	6161
LINC00461	5	88499734	88691042	-	15	-0.0585728	6206
ERICH3-AS1	1	74589735	74621720	+	3	-0.036864	588
LINC02275	4	169917761	169975903	-	6	-0.08192	4803
SOX9-AS1	17	72071042	72220719	-	23	-0.0004096	7479
LINC01524	20	52192396	52650432	positive	17	-0.118784	5807
CELF2-AS2	10	11072815	11105479	-	10	-0.045056	1161
LINC01120	2	131402901	131409050	+	5	-0.022528	1919
LINC01813	2	56077417	56090383	-	2	-0.077824	712
LINC02208	5	118468156	118562215	-	14	-0.0028672	3475
LINC02238	1	73635216	73709582	+	3	-0.0004096	557
LINC00707	10	6779598	6842907	+	7	-0.012288	3234
LINC02052	3	186454982	186493839	-	11	-0.0192512	3014
EMX2OS	10	117473215	11754335	-	7	-0.0004096	1596
PROX1-AS1	1	213819635	213988470	-	15	-0.0192512	4192
LINC01266	3	536231	846016	+	7	-0.0688128	4160
LINC01289	8	63769430	63786382	+	4	-0.155648	3902
LINC02465	4	129771659	129955369	+	22	-0.004096	2533
LINC00951	6	40344344	40378576	-	3	-0.012288	625
LINC00536	8	115950511	116325060	-	15	-0.069632	2763
PCA3	9	76764436	76787570	+	4	-0.237568	3922
STK32A-AS1	5	147177336	147234860	-	5	-0.073728	1039
IL21-AS1	4	122544180	122689157	+	14	-0.032768	4107
LINC01087	2	131630976	131649616	+	4	-0.0315392	3823
TRDN-AS1	6	123439612	123468931	+	3	-0.0487424	409
LINC01625	6	139457123	139474611	-	6	-0.06144	1315
LINC00616	4	138026149	138130710	-	15	-0.0421888	2461
F11-AS1	4	186286094	186500998	-	10	-0.008192	2683
KCNH7-AS1	2	162768406	162797973	+	8	-0.14336	3265
LINC01748	1	60540249	60640492	-	10	-0.0249856	2107
LINC01776	1	98210747	98272659	+	3	-0.045056	2229
LINC01069	13	77981667	77997844	-	6	-0.049152	1120
CLSTN2-AS1	3	140505611	140529643	-	3	-0.032768	3067
MIR3663HG	10	117144580	117169056	-	7	-0.02048	3384
TMEM108-AS1	3	133246106	133257189	-	3	-0.0233472	2747
PACRG-AS2	6	163042557	163054162	-	6	-0.0385024	1542
LINC00365	13	30103178	30108876	-	4	-0.0331776	3309
DIAPH3-AS1 ENSG00000227528	13	60012751	60044358	+	5	-0.0126976	536
TEX26-AS1	13	30883197	30931483	-	5	-0.0004096	1044
LINC02523	6	125674353	125718099	+	4	-0.151552	843
LINC01787	1	96254069	96374126	-	6	-0.0151552	1994
LINC01234	12	113744237	113773640	-	6	-0.0524288	4047
LINC01020	5	5034359	5070005	+	8	-0.012288	2070
LINC01016	6	33867506	33896915	-	5	-0.0372736	3796
LINC02532	6	106717452	106787480	-	15	-0.0073728	2761
LINC02347	12	126442481	126510160	+	20	-0.0135168	3435
CACNA2D3-AS1	3	54874605	54901256	-	7	-0.045056	2078
LINC02393	12	127881617	127898640	+	5	-0.086016	2311
FER1L6-AS1	8	123984138	124040783	-	7	-0.0274432	2394
LHFPL3-AS1	7	104738597	104804108	-	15	-0.0032768	3039
NFIA-AS2 ENSG00000237928	1	60940239	60970777	-	8	-0.002048	1843
LINC01142	1	170271603	170284209	-	4	-0.012288	1527
LINC01844	5	142745600	142760999	+	4	-0.0352256	2237
LINC02008	3	81986138	82463676	+	11	-0.057344	2150
LINC01249	2	4628222	4656216	-	7	-0.012288	3240
LINC01829	2	67123357	67215320	-	11	-0.012288	2918
LINC02282	14	28783491	28785785	-	2	-0.0249856	1652
LINC01005	7	64027852	64038426	-	8	-0.0708608	1117
LINC00518	6	10429255	10434875	-	3	-0.032768	1912
LINC01822	2	21687434	21710624	-	3	-0.024576	2098
SAMMSON	3	69999577	70015219	+	5	-0.002048	2088
LINC01697	21	28048414	28137612	+	8	-0.200704	2866
LINC01592	8	68911803	69104191	-	10	-0.004096	3908
LINC00320	21	20742590	20803109	-	9	-0.053248	2217
LINC02201	5	122628952	122745486	-	18	-0.0900112	2711
EWSAT1	15	69071379	69095808	+	9	-0.0188416	3157
LINC02436	4	185051896	185107249	+	15	-0.004096	2811
LINC00635	3	107840234	107878080	-	17	-0.0045056	2548
LINC00347	13	74552843	74555885	+	4	-0.0036864	950
LINC02232	4	64885748	65004501	-	9	-0.217088	4218
GRM8-AS1	7	127215127	127229922	+	3	-0.73728	1912
EGFLAM-AS2	5	38399814	38403414	-	5	-0.0544768	747
HECW1-IT1	7	43117896	43163188	+	9	-0.0004096	1940
OSTM1-AS1	6	108123515	108159393	+	2	-0.0360448	3452
LUARIS	7	43508728	43522543	-	3	-0.0303104	2916
LINC02260	4	54603211	54607132	-	2	-0.032768	2216
TARID	6	133502252	133535985	-	7	-0.04096	1068
LINC01231	9	3181589	3198518	+	4	-0.012288	886
LINC01744	1	232727254	232742716	-	5	-0.008192	2841
OVAAL	1	180558976	180566519	+	4	-0.012288	1938
LINC01018	5	6582136	6588500	+	4	-0.075776	3518
LINC01788	1	70703690	70786469	+	9	-0.0167936	2300
LINC02101	5	58107632	58122342	-	6	-0.0036864	1213
LINC02097	17	72072333	72093482	+	6	-0.028672	2063
LINC01520	10	85449592	85491997	+	6	-0.012288	1487
SNAP25-AS1	20	10025616	10368804	-	13	-0.0290816	2840
LINC01114	2	104746638	104757720	-	4	-0.0270336	3751
LINC01507	9	79988025	80182097	+	6	-0.383266	1071
LINC00343	13	105706869	105761796	+	6	-0.0065536	1526
LINC01713	20	6731258	6736137	-	3	-0.0376832	932
LINC00507	12	127915372	127951553	+	6	-0.024576	2196
LINC02671	10	64903127	64924519	-	2	-0.0438272	581
LINC00901 ENSG00000242385	3	116919852	116932239	+	3	-0.26624	1623
CASC16	16	52552096	52606936	-	4	-0.0032768	952
LINC02720	11	80745297	80762827	-	5	-0.045056	2109
TENM3-AS1	4	181874438	182145250	-	16	-0.0610304	5717
CT66	7	69596147	69597449	-	2	-0.08192	402
MACC1-AS1	7	20141916	20153532	+	5	-0.114688	1074
LINC01602	8	57978358	57984127	+	3	-0.06144	2109
LINC00858	10	84279980	84294660	+	6	-0.0032768	3022
POU6F2-AS2	7	38984243	39013552	-	5	-0.053248	514
GRID1-AS1	10	85577724	85630317	+	9	-0.04096	1364
FGF14-IT1	13	102292936	102402450	-	6	-0.038912	1661
LINC02745	11	41993385	42163852	-	7	-0.0004096	977
HAGLR	2	176167383	176188959	-	10	-0.0630784	4900
LINC01363	1	167175917	167195793	-	5	-0.0176128	1375
EGFR-AS1	7	55179750	55213723	-	4	-0.0598016	2874
KCNMA1-AS1	10	76888044	76904091	+	2	-0.024576	2525
LINC00327	13	23465874	23486311	+	8	-0.008192	1043
PTPRD-AS2	9	10613202	10618219	+	4	-0.0462848	765
LINC00690	3	16524847	16541374	+	6	-0.06144	2129
ARNTL2-AS1	12	27389789	27446626	-	4	-0.0004096	804
LINC01010	6	134437716	134513121	+	9	-0.0741376	2954
MIR4500HG ENSG00000228824	13	87443992	87671550	-	12	-0.004096	3007
LINC02234	5	97840914	97922696	+	4	-0.057344	916
CRNDE	16	54918886	54928797	-	9	-0.057344	1038
LINC00158	21	25385820	25431702	-	10	-0.04096	2522
CPB2-AS1	13	46052756	46115122	+	8	-0.032768	2207
LINC01095	4	146109455	146121914	-	9	-0.0458752	2549
LINC01687	21	22008944	22098460	-	11	-0.0200704	1779
HOTAIR	12	53962308	53974957	-	10	-0.0765952	3453
TMEM132D-AS2	12	129208601	129212663	+	5	-0.0004096	1568
LINC00652	20	18787651	18794336	-	5	-0.028672	2273
LINC01304	2	3957655	3974071	-	8	-0.0274432	3143
LINC02150	5	16373361	16440082	-	9	-0.008192	2226
KRBOX1-AS1	3	42934252	42938976	-	4	-0.0700416	2493
LINC01214	3	150243473	150324680	-	11	-0.024576	1010
LINC00443	13	106653916	106672164	+	3	-0.065536	1172
LINC01856	2	129923177	129946704	+	5	-0.0004096	2432
LMCD1-AS1	3	7952805	8611925	-	15	-4.096e-05	6721
LHFPL3-AS2	7	104917560	104926631	-	3	-0.086016	640
LINC01603	8	69425035	69448419	-	4	-0.0151552	1529
ELOVL2-AS1	6	11043760	11078227	negative	6	-0.077824	1171
LINC00589	8	29673922	29748110	-	8	-0.04096	2113
RASSF8-AS1	12	25939329	25959766	-	12	-0.0790528	4097
CASC11	8	127686343	127735781	-	7	-0.049152	4632
SMIM15-AS1	5	61162070	61232041	+	4	-0.0462848	796
LINC01653	1	218043505	218059141	+	4	-0.065536	1728
LINC02077	3	78038705	78046795	-	3	-0.0004096	409
SACS-AS1	13	23418971	23428680	+	2	-0.036864	2044
LINC02587	7	15688378	15696883	+	3	-0.0335872	1244
KAZN-AS1	1	14348955	14351024	-	2	-0.077824	579
IGSF11-AS1	3	118943073	118948225	+	4	-0.0282624	1587
DNAH8-AS1	6	38923029	38953100	-	7	-0.057344	1213
LINC02060	5	88409847	88498698	-	9	-0.0376832	1431
LINC00658	20	5431992	5445747	-	6	-0.0425984	1873
LINC00326	6	133088080	133106579	+	8	-0.0053248	2979
EGFLAM-AS4	5	38282264	38290987	-	4	-0.0053248	1579
SGO1-AS1	3	20342468	20350929	+	5	-0.065536	2041
LINC02143	5	1644448422	164469783	-	7	-0.120013	1212
LINC01257 ENSG00000204603	12	131165011	131212932	+	6	-0.0507904	2562
KCNIP1-AS1	5	170639158	170681438	-	6	-0.0401408	1571
PCGEM1	2	192749845	192776900	+	3	-0.0151552	1590
ASB15-AS1	7	123584859	123624958	-	14	-0.0045056	2202
DIAPH3-AS2	13	60144698	60153506	+	5	-0.150733	643
LINC00208	8	11576313	11581343	+	3	-0.045056	2150
DSCAM-AS1	21	40383083	40385359	+	3	-0.0528384	1769
LINC00382	13	79872586	7991745	+	7	0.155648	1008
LINC01953	2	213155806	213167713	-	3	-0.12288	1100
LINC01612	4	170226605	170283080	+	7	-0.16384	1857
CASC23	11	8011278	8016490	-	4	-0.0192512	1628
PINCR	X	43176994	43226599	positive	6	-0.126976	2228
LINC01258	4	38420662	38523181	-	8	-0.229376	2059
LINC02111	5	17377917	17387311	-	4	-0.053248	2893
CLMAT3	5	151676945	151724783	+	6	-0.0462848	2191
NCKAP5-AS1	2	13291531	132931495	+	3	-0.032768	2000
LINC01594	2	108162553	108217842	-	6	-0.126976	769
LINC01210	3	137771949	137780879	+	7	-0.12288	1821
LINC01646	1	4571548	4593253	+	7	-0.0114688	968
MROCKI	6	113869997	113870735	-	2	-0.0004096	413
PRICKLE2-AS2	3	64103470	64106057	+	4	-0.012288	496
LINC00390	13	44106378	44137237	-	3	-0.057344	340
LINC02740	11	42183292	42253713	-	9	-0.004096	1091
LINC01411	5	174336295	174532458	+	11	-0.0643072	2445
LINC00705	10	4655427	4662420	+	4	-0.077824	1805
IQCF5-AS1	3	51873596	51875768	+	3	-0.0434176	2000
LINC00575	4	82613113	82621438	-	4	-0.004096	910
LINC01103	2	104488458	104510510	-	7	-0.02048	1485
LINC01121	2	45164870	45323296	-	11	-0.0073728	4129
LINC00440	13	8273203	89280241	+	3	-0.0139264	1114
SEMA6A-AS2	5	116574482	116591399	+	3	-0.098304	535
RGPD4-AS1	2	107823063	107826830	-	4	-0.1024	1913
C5orf64-AS1	5	61732774	61735670	-	2	-0.0004096	1505
LINC01007	7	101562779	101581934	-	5	-0.04096	2855
LINC00535	8	93213302	93700434	-	18	-0.0651264	2845
LINC00840	10	43859411	43895434	+	5	-0.0331776	1974
NAALADL2-AS2	3	175234861	175271097	-	4	-0.04096	1107
LNCPRESS2	4	92262498	92277076	-	3	-655360	1474
LINC01950	5	106815197	107011015	-	7	-0.0366864	1042
LINC01861	5	153887428	153898988	-	4	-0.0004096	537
LINC02241	5	20611840	20937692	+	17	-0.0274432	2154
LINC01854	2	129242173	129273849	-	5	-0.028672	2213
PTPRD-AS1	9	8857811	8862256	+	3	-0.159744	2549
LINC02573	21	20256752	20258821	-	2	-0.0004096	864
PPM1K-DT	4	88284942	88341559	+	6	-0.069632	1910
CT69	6	134428240	134524495	-	11	-0.0045056	2283
LINC00511	17	72384302	72592805	-	8	-0.0499712	3861
LINC01586	15	88585571	88604604	-	3	-0.0290816	1835
CASC20	20	6446723	6528460	+	3	-0.012288	1484
KLHL7-DT	7	23101228	23105704	-	3	-0.004096	2564
LINC01216	4	100660279	100675114	-	4	-0.0352256	824
LINC01740	1	212545694	212556066	+	3	-0.0004096	332
LINC01681	1	1701714403	170403651	+	18	-0.0098304	2413
LINC02572	2	129869193	129877554	-	3	-0.06144	671
PHEX-AS1	X	22162733	22172984	-	5	-0.079872	1906
LINC00448	13	62672285	62732686	-	7	-0.0561152	814
LINC00578	3	177441921	177752306	+	7	-0.006144	1258
LINC02222	5	180684766	180693640	+	3	-0.0528384	1169
LINC02541	6	113623535	113650075	-	7	-0.045056	1077
ALDH1L1-AS2	3	126180065	126210170	+	6	-0.0499712	2849
MRPS9-AS1	2	105097052	105102945	-	5	-0.0815104	609
LINC01436	21	36005338	36007602	+	2	-0.0446464	811
GRM7-AS3	3	6631689	6805450	-	22	-0.024576	3842
LINC01365	4	119799089	119804516	-	6	-0.0114688	702
CRPPA-AS1	7	16210488	16270605	+	6	-0.221184	2330
AGAP1-IT1	2	235505751	235507567	+	2	-0.024576	664
LINC02732	11	110355130	110406401	+	4	-0.0004096	781
FAM170B-AS1	10	49121839	49151548	+	9	-0.110592	2335
ZNF32-AS3	10	43628817	43674704	+	5	-0.094208	1932
LINC02607	1	95506941	95782343	+	11	-0.131072	2466
LINC01913	2	41877074	41894040	+	5	-0.0176128	2278
LINC02050	3	80764897	80789355	+	5	-0.08192	712
LINC01995	3	182498264	182507125	-	4	-0.0004096	621
LINC01285	X	118839556	118881953	+	9	-0.115098	2495
LINC00184	1	234629311	234634781	+	2	-0.135168	2270
LINC01449	7	41097495	41133508	+	7	-0.073728	1363
LINC02368	12	128118217	128121953	+	3	-0.0323584	1656
LINC02065	5	66206212	66209448	-	2	-0.0065536	562
LINC01501	9	90463524	90582745	-	12	-0.114688	1786
PDC-AS1	1	186435184	186565938	+	9	-0.022528	1240
LINC01362	1	82903183	83180821	+	14	-0.036864	1956
ST7-AS2 ENSG00000226367	7	117072072	117146481	-	15	-0.0004096	3012
IGFBP7-AS1	4	57109762	57205511	+	8	-0.0753664	1932
LINC01031	1	193304745	193365954	+	7	-0.02048	1698
FGF13-AS1	x	138711452	138716618	+	6	-0.0999424	1214
ZFHX4-AS1	8	76491200	76683279	-	8	-0.0610304	2251
LINC01585	15	90660234	90664930	+	3	-0.18432	1257
FSIP2-AS2	2	185719874	185740480	-	7	-0.03072	1472
LNCAROD	10	52450877	52470534	-	5	-0.090112	1174
LINC01423	21	38323635	38333422	-	6	-0.012288	859
LINC01222	1	199006040	199021038	-	3	-0.0004096	1785
PICART1	17	50050349	50055740	-	3	-0.043008	2533
LINC01852	15	38068790	38072684	-	5	-0.0262144	2336
CDK6-AS1 ENSG00000237819	7	92836483	92917188	+	4	-0.02048	667
SEMA5A-AS1	5	9511333	9518087	+	3	-0.01024	1679
LINC02365	4	184584093	184625670	-	8	-0.028672	2021
LINC01505	9	106278392	106604796	+	8	-0.0229376	1759
LINC01349	1	100627049	100647020	-	5	-0.065536	841
LINC01798	2	66574030	66730158	+	11	-0.049152	1724
GACAT3	2	16050427	16085802	+	5	-0.0356352	1330
LINC02102	5	6686325	6707712	-	3	-0.028672	3364
LINC02070	3	86481943	86496997	+	2	-0.02048	1321
LINC00377 ENSG00000229246	13	81018390	81056957	+	6	-0.065536	1080
LINC00474	9	115888169	115925646	-	4	-0.024576	935
LRRTM4-AS1	2	76985965	77009792	+	4	-0.0098304	1000
LINC01846	5	98086260	98161194	-	5	-0.0319488	651
DLG1-AS1	3	197298252	197303748	+	3	-0.0663552	1694
LINC01391	3	138935189	138944021	-	4	-0.0528384	3889
LINC02155	8	61889839	61894207	+	4	-0.0700416	407
LINC01337	5	80608623	80622525	-	2	-0.0086016	440
APCDD1L-DT	20	58515379	58619889	+	9	-0.0729088	4940
LINC01715	1	28643228	28648582	+	4	-0.0057344	1312
LINC01375	10	89915489	89957374	-	5	-0.002048	1881
PCAT4	4	79827471	79877771	+	3	-0.0585728	2247
LINC01756	1	29329620	29350115	-	4	-0.0397312	2181
PDE4B-AS1	1	66042500	66050719	-	3	-0.065536	456
LINC01322	3	165206960	165655424	+	20	-0.0049152	3148
DAB1-AS1	1	57860543	57867499	+	4	-0.024576	1438
LNX1-AS1	4	53496400	53549579	+	9	-0.02048	1687
LINC02016	3	127322307	127390671	-	5	-0.036864	927
LINC02454	12	65589131	65612998	+	4	-0.032768	958
ROCR	17	72021851	72034093	-	4	-0.176128	540
LINC02411	12	127631248	127636468	-	7	-0.0196608	1588
LINC02020	3	186439155	186457231	+	7	-0.043008	1713
NFIA-AS1 ENSG00000237853	1	61248945	61253511	-	4	-0.106496	384
PCDH9-AS4	13	66990886	67002008	+	3	-0.0004096	436
ZNRF3-AS1	22	2902499	29031477	-	3	-0.016384	2170
LINC00471	2	231508426	231514340	-	3	-0.0274432	1282
LINC00160	21	34723807	34737182	-	6	-0.045056	693
LEMD1-DT	1	205455929	205469025	+	3	-0.0581632	2885
LINC02627	10	105808775	1058020393	-	4	-0.17449	689
PLCXD2-AS1	3	111676077	111677434	-	3	-0.004096	816
LINC01845	5	159448556	159466277	-	7	-0.0024576	2012
EDRF1-DT	10	125700436	125719567	-	8	-0.0118784	3579
LINC01116	2	176629840	176637932	-	4	-0.0679936	1532
LINC02529	6	159382476	159396444	+	4	-0.131072	1051
LINC02211	5	25190682	25306173	+	5	-0.059392	937
BMP7-AS1	20	57213539	57215867	+	5	-0.004096	1049
OXCT1-AS1	5	41870030	41870958	+	3	-0.0843776	781
LINC01170	5	124306230	124405080	-	6	-0.0094208	528
LINC02039	5	126179577	126195489	+	7	-0.0069632	916
LINC00958	11	12930481	12989549	-	9	-0.024576	2325
PDE11A-AS1	2	177698429	177724766	+	5	-0.0028672	787
GLIS3-AS1	9	3898642	3901249	+	2	-0.0180224	734
DDX11-AS1	12	31020763	31073848	-	4	-0.0323584	2511
LINC00028	20	31485778	31487575	+	4	-0.004096	587
LINC01508 ENSG00000231107	9	90300902	90433506	-	4	-0.008192	1597
LINC02215	5	118596188	118628093	+	5	-0.0004096	543
RBMS3-AS1	3	29926811	29934157	-	3	-0.0004096	554
GSTCD-AS1	4	105746245	105827173	-	13	-0.0004096	1090
LINC02006	3	153384934	153387369	-	2	-0.0598016	1958
LINC01739	1	63000497	63012472	-	4	-0.0372736	676
MYCBP2-AS1	13	77075514	77087777	+	4	-0.0004096	517
PLA2G4E-AS1	15	41972763	41999050	+	4	-0.075776	2454
HTR2A-AS1	13	46845138	47086834	+	8	-0.008192	1058
LINC01333	5	74322486	74328298	+	3	-0.15319	724
LINC01166	10	132943967	132965425	-	4	-0.055296	3228
ASTN2-AS1	9	116504283	116562294	+	14	-0.032768	1957
LINC01426	21	34745757	3784887	+	4	-0.0434176	3219
HSD17B3-AS1	9	96246462	96256996	+	4	-0.045056	1120
CECR3	22	17256859	17266734	-	3	-0.0090112	1915
PART1 ENSG00000152931	5	60487713	60547658	+	7	-0.028672	4945
MIR663AHG	20	26187019	26209234	-	11	-0.0868352	2078
CFAP44-AS1	3	113401868	113470170	+	12	-0.049152	1622
SMCR2	17	17674026	17677689	-	4	-0.004096	564
ALMS1-IT1	2	73457103	73459483	+	2	-0.0126976	1766
LINC02036	3	194203016	194250154	-	4	-0.008192	70
LINC02226	5	8333483	8457559	-	6	-0.098304	1585
DNAJB8-AS1		128463594	128473081	+	5	-0.0176128	2066
MIR17HG	13	91347820	91397097	+	5	-0.151552	959
LINC01479	12	67929235	67970018	+	5	-0.004096	1815
NRG3-AS1	10	82228985	82232921	-	4	-0.0270336	813
LINC01991	3	187958708	187987385	-	8	-0.14336	2109
LINC01923	2	98299363	198375098	-	5	-0.0282624	3114
MEG8	14	100948978	100960174	+	10	-0.036864	1732
LINC01802	2	207260445	207270691	+	3	-0.028672	523
LINC02055	8	136530798	136984936	+	15	-0.0212992	3067
FBXO3-DT	11	33774699	33775671	+	3	-0.0413696	386
LINC01745	1	232718071	232733654	+	5	-0.045056	616
LINC01849	2	100603730	100609359	+	3	-0.028672	815
LINC02223	5	17684584	17955858	+	12	-0.0262144	1409
LINC01517	10	28792844	28808220	+	8	-0.0364544	1190
LINC01132	1	234725401	234731644	+	2	-0.0155648	3574
LINC01795	2	58275877	58296549	+	4	-0.0319488	835
SNHG26	7	22854226	22870810	+	7	-0.049152	2140
MAP3K5-AS1 ENSG00000234263	6	136629172	136648000	+	6	-0.02048	962
IFNG-AS1	12	67989445	68234687	+	7	-0.08192	2125
LRRC3-DT ENSG00000229356	21	44447654	44455285	-	5	-0.008192	827
LINC01251	9	33732975	33738417	-	2	-0.024576	486
BRWD1-AS1	21	39313778	39329818	+	5	-0.0667648	1771
ZMYM4-AS1	1	35358822	35366078	-	2	-0.0004096	459
SOX5-AS1	12	24223271	24276616	+	9	-0.024576	1141
MIR31HG	9	21455642	21559670	-	4	-0.117146	745
LINC02743	11	133783671	133810501	plus	3	-0.0294912	3680
STAU2-AS1	8	73420004	73441527	+	3	-0.024576	2279
LINC01509	9	107420284	10745479	-	9	-0.012288	878
LINC01366	5	170331429	170333880	+	3	-0.0376832	985
B4GALT4-AS1	3	119226486	119290667	+	4	-0.0004096	544
LINC01672	1	6724637	6730013	+	4	-0.059392	2065
LINC00960	3	75672391	75679304	+	6	-0.0888832	3181
ATP13A4-AS1	3	193553213	193555089	+	4	-0.065536	1046
LINC00298	2	7922425	8278085	-	7	-0.094208	2977
DNM3OS	1	172140321	172144795	-	4	-0.0004096	568
MIR3681HG	2	11848622	12578349	+	17	-0.0417792	3900
UCA1	19	15828947	15836321	+	3	-0.0196608	2313
SMAD5-AS1	5	136129507	136134891	-	2	-0.0647168	1816
FHAD1-AS1	1	15326680	15343877	-	2	-0.0417792	3105
LINC01277	6	142966424	143048402	-	10	-0.004096	2666
LINC00290	4	181064089	181159150	-	4	-0.090112	639
LINC01350	1	185558379	185565632	+	3	-0.0086016	616
LINC01364	1	87353524	87371656	-	5	-0.124109	920
LINC02580	2	43097746	43143098	-	5	-0.0303104	1330
LPP-AS1	3	188562238	188568667	-	3	-0.0004096	640
RAPGEF4-AS1	2	172677141	172736207	-	7	-0.0516096	5321
LINC02603	9	94176602	94223289	-	5	-0.08192	1447
LGR4-AS1	11	27471729	27482434	+	6	-0.0159744	1576
LINC00316	21	45338590	45341991	-	2	-0.018432	455
LINC01589	22	45591449	45606627	-	6	-0.126976	890
STX17-AS1	9	99838976	99906602	-	5	-0.036864	829
LINC02608	1	212225278	212285073	-	8	-0.0176128	686
DOCK4-AS1	7	111808516	111821774	+	2	-0.0700416	2494
LINC00943	12	126726270	126746253	+	7	-0.0876544	3991
DPH6-DT	15	35546195	35859000	+	3	-0.0069632	1475
LINC00484	9	91159769	91165577	+	2	-0.0405504	2745
STX18-IT1	4	4476121	4481701	-	4	-0.131072	542
SPRY4-AS1	5	142325293	142672002	+	12	-0.008192	2700
OVOL1-AS1	11	65789051	65790869	-	4	-0.0028672	685
LINC00272	1	182407621	182414816	+	4	-0.073728	740
MED4-AS1	13	48077137	48079992	+	3	-0.0241664	542
GRIK1-AS1	21	29748175	29764003	+	7	-0.0167936	1330
AP4B1-AS1	1	113856635	113901238	+	5	-0.0303104	1734
GLCCI1-DT	7	7958183	7969904	-	2	-0.012288	568
LINC01535	19	37251926	37262731	+	5	-0.053248	731
LINC00629	X	134549973	134559924	+	3	-0.116326	724
GABPB1-AS1	15	50355467	50358305	+	2	-0.04096	2671
LINC01159	2	104865497	104872596	-	3	-0.0512	3351
LINC02228	5	25088141	25190657	-	9	-0.0507904	884
VCAN-AS1	5	83509877	83581321	-	16	-0.036864	1934
KANSL1L-AS1	2	210030733	210064357	+	4	-0.04096	2199
LINC01186	X	46324257	46327646	-	5	-0.032768	941
LINC02728	11	78423982	78429837	-	4	-0.0462848	1642
EIF1AX-AS1	X	20139968	20140445	+	2	-0.0004096	378
TTC21B-AS1	2	165933857	165949892	+	5	-0.028672	2558
LPGAT1-AS1	1	211829846	211853704	+	9	-0.1024	1433
SMIM2-AS1	13	44142546	44238875	+	7	-0.0393216	1008
BTBD9-AS1 ENSG00000226533	6	38481692	38482532	+	2	-0.032768	560
MSH2-OT1	2	47527537	47535200	+	4	-0.0004096	762
BZW1-AS1 ENSG00000230408	2	200780495	200811996	-	6	-0.0200704	967
NRSN2-AS1	20	320313	348375	-	6	-0.0581632	1070
ERICH6-AS1	3	150703350	150720147	+	8	-0.0585728	1256
ARHGAP31-AS1	3	119314293	119322761	-	2	-0.241664	624
RABGAP1L-DT	1	174115300	174160005	-	7	-0.053248	1264
WWTR1-AS1	3	149657020	149661365	+	4	-0.0417792	2603
RFX3-AS1	9	3526723	3671647	+	7	-0.0004096	879
LINC01213	3	150238519	150240210	+	4	-0.065536	609
KCNQ5-AS1	6	73134803	73143515	-	5	-0.104038	1101
PRMT5-AS1	14	22919456	22923402	+	2	-0.0172032	2098
TTC3-AS1	21	37187666	37193972	-	3	-0.08192	1119
LINC00944	12	126729787	126772412	-	12	-0.0028672	1957
LARGE-AS1	22	33725014	33750844	+	15	-0.0065536	3504
PCCA-AS1	13	100464440	100481158	-	8	-0.012288	843
SNRK-AS1	3	43349644	43364436	-	6	-0.045056	1103
STARD13-AS	13	33271430	33281335	+	7	-0.0360448	1082
LINC00412	13	27236282	27236812	-	2	-0.0004096	420
MRPS9-AS2	2	104936411	105038497	-	3	-0.012288	472
LINC01376	2	18986451	19346749	-	12	-0.049152	2963
LINC01093 ENSG00000249173	4	184893871	184899455	-	4	-0.049152	795
HOXB-AS3	17	48549885	48606415	+	11	-0.06144	1843
PCAT1	8	126839840	127013714	+	9	-0.024576	1045
LINC02528	6	137943079	137950259	-	3	-0.237568	692
DOCK9-AS1	13	98832084	98834630	+	3	-0.110592	392
NRAV	12	120487311	120495947	-	3	-0.0217088	3578
TMEM161B-AS1	5	88268895	88436686	+	22	-0.032768	5546
BFSP2-AS1	3	133374727	133455777	-	10	-0.0106496	1772
LINC01381	2	25204313	25209203	+	2	-0.0561152	466
LINC02774	1	243917402	244047318	+	13	-0.0008192	1822
LINC00892	X	136639543	136642430	+	2	-0.0270336	1918
DPYD-AS1	1	97095923	97322956	+	5	-0.090112	533
OTUD6B-AS1	8	91059909	91070190	-	3	-0.18432	6009
LINC00229	22	44606400	44625420	-	7	-0.026624	840
LINC00642	14	90451610	90458906	+	4	-0.038912	2361
TFAP2A-AS1	6	10409340	10416447	+	3	-0.012288	1692
LINC00545	13	30880966	30883396	+	3	-0.0135168	531
LINC00310	21	34180677	34189920	+	4	-0.024576	2253
CARMN	5	149406689	149426395	+	7	-0.0475136	4015
LINC00426	13	30340270	30377146	-	16	-0.0004096	3972
PSMD6-AS2	3	64004022	64012149	+	3	-0.012288	2456
PHACTR2-AS1	6	143554325	143569334	-	9	-0.0299008	2413
FGF12-AS2	3	1925115022	1925116574	+	2	-0.0536576	580
FTX	X	74247864	74293528	-	11	-0.077824	3585
SEMA6A-AS1	5	116447547	116508277	+	7	-0.0724992	2829
LINC00467	1	211382803	211432537	+	8	-0.0004096	877
LINC01473	2	186033145	186086428	-	8	-0.159744	1433
LINC00200	10	1159768	1164673	+	3	-0.0299008	2434
CLIP1-AS1	12	122395542	122474008	+	5	-0.024576	1973
NCBP2-AS1	3	196939877	196942535	+	3	-0.004096	562
INTS6-AS1	13	51454147	51549993	+	2	-0.008192	466
LINC00881	3	157089881	157101136	+	4	-0.0339968	1269
DTD1-AS1	20	18674395	18698781	-	7	-0.0004096	2247
LINC02422 ENSG00000255760	12	31873252	31887204	-	3	-0.0315392	1296
PRKAR1B-AS1	7	602004	608483	+	3	-0.0401408	986
SLC26A4-AS1	7	107656630	107662152	-	3	-0.0745472	4163
LINC02669	10	3486894	3502839	-	5	-0.012288	832
STARD4-AS1	5	111512226	111739727	+	8	-0.0897024	5647
HECW2-AS1	2	196260024	196264205	+	2	0.0167936	1503
SRP14-AS1	15	40039311	40067291	+	5	-0.0147456	2548
UST-AS1	6	148950343	148964685	-	9	-0.004096	1156
NIFK-AS1	2	121649650	121728209	+	5	-0.0200704	2278
BOLA3-AS1	2	74147476	74156853	+	4	-0.0135168	1893
LINC01022	7	158588441	158591121	+	4	-0.016384	546
LINC02384	12	68332888	6851664	-	10	-0.06144	2695
ITPR1-DT	3	4490891	4493164	-	2	-0.0217088	858
LINC00968	8	56496246	56559824	-	7	-0.053248	2877
ARHGAP26-IT1	5	143192500	143194167	+	2	-0.126976	388
EP300-AS1	22	41174591	41197457	-	3	-0.06144	457
LINC02558	22	31970823	31973476	+	3	-0.147456	336
A2M-AS1	12	9065177	9068056	+	3	-0.014336	2187
UBXN7-AS1	3	196431385	196432531	+	2	-0.0524288	386
TMSB15B-AS1	X	103845335	103919549	-	6	-0.0376832	1602
MADD-AS1	11	47270657	47272111	-	3	-0.0413696	536
SH3BP5-AS1	3	15254184	15264494	+	5	-0.0581632	5782
LINCMD1	6	52146814	52151426	-	4	-0.045056	518
MIATNB	22	26672767	26780208	+	14	-0.0069632	2847
LAMTOR5-AS1	1	110407525	110418412	+	6	-0.0462848	1164
LINC01934	2	181101932	181399560	+	17	-0.069632	3020
IATPR	10	33073500	33116673	-	4	-0.0352256	1421
LINC00884	3	194487144	194518280	+	7	-0.0090112	3668
UBE2Q1-AS1	1	154553609	154555018	+	2	-0.012288	432
TH2LCRR	5	132630589	132664273	-	7	-0.0892928	1081
PLCG1-AS1	20	41098329	41138004	-	10	-0.07168	1607
SCOC-AS1	4	140283726	140373361	-	7	-0.0520192	2257
NCAM1-AS1	11	113269532	113273902	-	3	-0.088064	1198
ZBTB20-AS3	3	114873114	114876515	+	3	-0.032768	464
HCG11	6	26521728	26528653	+	1	-0.0733184	6925
NCOA7-AS1	6	125797856	125819095	-	4	-0.04096	624
MEF2C-AS1	5	88883328	89475665	+	32	-0.0581632	7313
MIR3945HG	4	184844585	184855752	-	4	-0.0147456	986
LINC02676	10	8897989	8914597	+	4	-0.0167936	366
BCAR3-AS1	1	93592199	93613010	+	9	-0.038912	2160
RB1-DT	13	48296513	48303662	-	3	-0.0180224	1143
LINC02615	4	128288557	128519395	+	20	-0.0090112	3791
MORF4L2-AS1	X	103687284	103691773	+	3	-0.008192	2086
LINC02217	5	17404019	17441695	+	9	-0.0212992	2000
TP53TG1	7	87325225	87345516	-	3	-0.0339968	855
DUBR	3	107240692	107326965	+	8	-0.038912	4569
CHROMR	2	178413939	178439140	+	9	-0.049152	2795
LINC02702 ENSG00000237937	11	116639422	116658253	+	4	-0.0229376	738
LINC00987	12	9240003	9243040	+	2	-0.0360448	2459
NSMCE1-DT	16	27268869	27281706	+	3	-0.0487424	2759
PPP3CB-AS1	10	73495525	73505183	+	7	-0.0262144	2120
DHDDS-AS1	1	26462756	26467283	-	4	-491520	529
CCR5AS	3	46364955	46407060	-	4	-0.016384	656
DNAJC3-DT	13	95672835	95676926	-	2	-0.016384	2908
LINC00612	12	9055586	9065077	-	3	-0.073728	2301
SATB1-AS1	3	18445024	18530373	+	9	-0.10199	2213
BACH1-IT2	21	29371134	29373567	+	3	-0.0262144	410
SLC16A1-AS1	1	112956415	113002192	+	7	-0.0290816	3703
TRAM2-AS1	6	52577485	52579528	+	3	-0.0188416	664
DLGAP4-AS1	20	36508160	36573276	-	9	-0.0024576	1543
LINC00513	7	130853720	130928650	+	6	-0.0671744	1853
DPYD-AS2	1	97796921	97798067	+	2	-0.049152	974
ZNF32-AS2	10	43645942	43648020	+	3	-0.0221184	905
DSCR9	21	37208503	37221741	+	3	-0.0466944	1648
MGAT3-AS1	22	39475807	39476823	-	2	-0.094208	498
LINC01303	14	61556320	61578293	-	9	-0.059392	5478
LINC00852	3	10284418	10285746	+	1	-0.004096	1328
ZBTB20-AS4	3	115100423	115103062	+	2	-0.00123388	675
SP2-AS1	17	47898460	47941411	-	4	-0.0212992	1787
LINC02212 ENSG00000249396	5	10493527	10502729	-	3	-0.0397312	2130
CBR3-AS1	21	36131767	36156308	-	7	-0.0282624	6458
B4GALT1-AS1	9	33166975	33179984	+	5	-0.008192	994
ATXN1-AS1	6	16761138	16762653	+	3	-0.0253952	698

### Sheet: Sheet2
Main_symbol	Chromosome	Start site	End site	Strand	Exon	CNCI score	Length
ARAP1-AS2	11	72700474	72705608	+	2	-0.0667648	1824
SNHG9	16	1964959	1965510	+	2	-0.0487424	275
TNK2-AS1	3	195908076	1959111258	+	2	-0.065536	2096
GAS6-AS1	13	113815630	113839349	+	6	-0.0704512	999
LINC00853	1	47179250	47180158	+	2	-0.012288	479
NDST1-AS1	5	150475531	150485969	-	3	-0.073728	368
FOXD2-AS1	1	47432132	47434641	-	1	-0.026624	2509
LINC00173	12	116533422	116536519	+	4	-0.0503808	2065
LINC00957	7	44039171	44044490	+	5	-0.0729088	3030
MHENCR	20	63627227	63629590	+	3	-0.0782336	855
SNHG11	20	38446578	38450922	+	2	-0.0516096	2813
MED14OS	X	40735400	40738699	+	2	-0.0851968	897
LINC01816	2	70124036	70125318	-	2	-0.0167936	662
RNF216-IT1	7	5662432	5680462	-	3	-0.016384	337
